# Distinct causes underlie double-peaked trilobite morphological disparity

**DOI:** 10.1101/2024.01.05.574297

**Authors:** Harriet B. Drage, Stephen Pates

## Abstract

Trilobite cephalic morphology impacted the autecology of individuals, and is critical for high- and low-level taxonomic assignments. Disparity in trilobite cephalon shape varied through time and was integral to the occupation of a diversity of ecological niches. To fully appreciate trilobite cephalic evolution, we must understand how this disparity varies, and what factors control cephalon morphometry. We explore the disparity of trilobite cephala through the Palaeozoic, and analyse the associations between cephalic morphometry and taxonomic assignment and geological Period, using a dataset of 983 2D trilobite cephalon outlines. Elliptical Fourier transformation visualised as a Principal Components Analysis suggests significant differences in morphospace occupation for order and Period groups, and comparisons of disparity measures also suggest significantly different disparities between the groups. Trilobite cephalic disparity peaks in the Ordovician and Devonian. The Cambrian–Ordovician expansion of morphospace occupation appears a result of radiation to new niches, and thus all trilobite orders were established by the late Ordovician. In comparison, the morphospace expansion from the Silurian to Devonian seems solely a result of within-niche diversification rather than novel niche occupation. However, analyses interrogating the regions of morphospace occupied, including centroid distances, average pairwise shape comparisons and Linear Discriminant Analysis demonstrate that, except for the order Harpida and the Cambrian and Ordovician Periods, order and geological Period could not be robustly predicted for an unknown trilobite. Further, Kmeans clustering analyses suggest the total dataset naturally subdivides into only seven groups that do not correspond with taxonomic orders, though Kmeans clusters do decrease in number through the Palaeozoic, aligning with findings of decreasing disparity.
