## Appendix II for "Distinct causes underlie double-peaked trilobite morphological disparity"

### Sheet: Statistical tests order groups
	Pairwise MANOVA tests: PC score distributions									Pairwise t-tests: sum of variances							Pairwise t-tests: sum of ranges
	Order pair		F value	p value	Significant? (a = 7.576*10-4)	Bonferroni (new alpha) = 0.05/66	0.000757576	7.576*10-4		Order pair		t value	corrected p value	Significant? (a = 7.576*10-4)			Order pair		t value	corrected p value	Significant? (a = 7.576*10-4)
	Asaphida	Aulacopleurida	2.137	1.828*10-2						Asaphida	Aulacopleurida	28.589	1.567*10-64	*			Asaphida	Aulacopleurida	24.612	3.467*10-59	*
		Corynexochida	2.129	1.742*10-2							Corynexochida	19.246	9.783*10-43	*				Corynexochida	8.663	4.503*10-13	*
		Harpida	66.145	1.951*10-50	*						Harpida	23.365	3.527*10-50	*				Harpida	11.024	1.171*10-18	*
		Lichida	8.099	4.833*10-11	*						Lichida	18.156	1.925*10-39	*				Lichida	36.115	4.495*10-87	*
		Odontopleurida	11.339	4.252*10-15	*						Odontopleurida	26.51	4.230*10-64	*				Odontopleurida	41.585	8.462*10-97	*
		Olenida	3.997	1.887*10-5	*						Olenida	-11.908	3.640*10-21	*				Olenida	-19.775	8.434*10-47	*
		Phacopida	9.659	7.297*10-17	*						Phacopida	42.745	4.464*10-80	*				Phacopida	-3.089	1.586*10-01
		Proetida	10.39	7.296*10-16	*						Proetida	42.372	2.942*10-96	*				Proetida	26.061	1.887*10-62	*
		Redlichiida	4.533	2.483*10-6	*						Redlichiida	12.571	1.063*10-24	*				Redlichiida	-11.791	1.531*10-22	*
		Trinucleida	4.586	3.112*10-6	*						Trinucleida	-25.146	1.367*10-45	*				Trinucleida	-18.261	8.959*10-38	*
		Uncertain	4.467	3.757*10-6	*						Uncertain	21.708	8.124*10-49	*				Uncertain	7.777	3.032*10-11	*
	Aulacopleurida	Corynexochida	3.281	5.932*10-4	*					Aulacopleurida	Corynexochida	-8.201	1.957*10-12	*			Aulacopleurida	Corynexochida	-9.021	2.574*10-14	*
		Harpida	18.674	4.324*10-15	*						Harpida	-1.481	1					Harpida	-3.98	7.083*10-03
		Lichida	3.281	2.1*10-3							Lichida	-8.466	3.729*10-13	*				Lichida	6.835	7.588*10-09	*
		Odontopleurida	7.632	2.232*10-7	*						Odontopleurida	-5.87	1.299*10-06	*				Odontopleurida	10.646	5.690*10-19	*
		Olenida	1.676	8.558*10-2							Olenida	-30.501	2.372*10-71	*				Olenida	-41.519	5.073*10-97	*
		Phacopida	9.047	2.435*10-15	*						Phacopida	-3.843	1.315*10-02					Phacopida	-19.741	1.345*10-43	*
		Proetida	6.827	2.711*10-9	*						Proetida	0.348	1					Proetida	-4.004	6.146*10-03
		Redlichiida	3.144	9.058*10-4							Redlichiida	-15.569	3.900*10-34	*				Redlichiida	-32.807	4.096*10-80	*
		Trinucleida	2.096	3.092*10-2							Trinucleida	-36.01	2.673*10-66	*				Trinucleida	-34.143	4.298*10-75	*
		Uncertain	2.092	2.72*10-2							Uncertain	-5.843	1.374*10-06	*				Uncertain	-15.293	1.487*10-33	*
	Corynexochida	Harpida	44.909	2.755*10-32	*					Corynexochida	Harpida	5.942	8.677*10-07	*			Corynexochida	Harpida	3.218	1.001*10-01
		Lichida	6.603	6.192*10-8	*						Lichida	-0.441	1					Lichida	14.623	1.690*10-28	*
		Odontopleurida	12.019	2.473*10-13	*						Odontopleurida	3.258	8.780*10-02					Odontopleurida	17.451	5.723*10-35	*
		Olenida	4.496	5.729*10-6	*						Olenida	-23.968	7.578*10-56	*				Olenida	-21.849	8.721*10-48	*
		Phacopida	5.255	2.906*10-8	*						Phacopida	7.32	2.272*10-09	*				Phacopida	-9.291	1.889*10-15	*
		Proetida	9.748	5.368*10-14	*						Proetida	10.803	1.355*10-18	*				Proetida	7.085	4.951*10-09	*
		Redlichiida	7.278	5.757*10-10	*						Redlichiida	-6.955	3.453*10-09	*				Redlichiida	-16.478	1.761*10-35	*
		Trinucleida	5.334	8.665*10-7	*						Trinucleida	-32.112	2.731*10-60	*				Trinucleida	-21.536	6.289*10-52	*
		Uncertain	2.643	3.814*10-3							Uncertain	2.308	1					Uncertain	-2.754	4.311*10-01
	Harpida	Lichida	24.682	5.565*10-15	*					Harpida	Lichida	-6237	1.821*10-07	*			Harpida	Lichida	8.316	7.194*10-12	*
		Odontopleurida	29.649	6.771*10-17	*						Odontopleurida	-3.596	2.791*10-02					Odontopleurida	10.555	3.431*10-17	*
		Olenida	28.552	2.84*10-25	*						Olenida	-27.235	2.199*10-66	*				Olenida	-22.078	1.723*10-45	*
		Phacopida	153.864	1.816*10-137	*						Phacopida	-1.384	1					Phacopida	-11.417	1.522*10-21	*
		Proetida	45.442	7.287*10-39	*						Proetida	2.083	1					Proetida	1.915	1
		Redlichiida	32.27	2.817*10-27	*						Redlichiida	-12.391	4.665*10-24	*				Redlichiida	-17.631	9.668*10-37	*
		Trinucleida	15.194	9.213*10-14	*						Trinucleida	-34.341	3.498*10-67	*				Trinucleida	-22.288	2.702*10-53	*
		Uncertain	34.547	1.13*10-25	*						Uncertain	-3.824	1.172*10-02					Uncertain	-5.99	9.937*10-07	*
	Lichida	Odontopleurida	2.325	2.919*10-2						Lichida	Odontopleurida	3.661	2.168*10-02				Lichida	Odontopleurida	4.246	2.217*10-03
		Olenida	8.24	1.086*10-9	*						Olenida	-23.259	1.261*10-54	*				Olenida	-54.706	5.721*10-118	*
		Phacopida	13.228	1.139*10-22	*						Phacopida	7.628	4.931*10-10	*				Phacopida	-25.849	9.652*10-54	*
		Proetida	18.331	6.336*10-21	*						Proetida	10.993	5.593*10-19	*				Proetida	-13.391	1.731*10-27	*
		Redlichiida	9.62	4.191*10-11	*						Redlichiida	-6.319	1.185*10-07	*				Redlichiida	-43.352	3.994*10-96	*
		Trinucleida	5.102	2.472*10-5	*						Trinucleida	-31.732	2.449*10-60	*				Trinucleida	-41.15	6.476*10-79	*
		Uncertain	5.217	5.332*10-6	*						Uncertain	2.697	5.017*10-01					Uncertain	-23.983	7.395*10-79	*
	Odontopleurida	Olenida	7.475	5.762*10-9	*					Odontopleurida	Olenida	-28.204	3.518*10-61	*			Odontopleurida	Olenida	-60.467	1.728*10-123	*
		Phacopida	27.517	2.86*10-44	*						Phacopida	4.135	4.225*10-03					Phacopida	-28.748	7.876*10-58	*
		Proetida	26.261	6.437*10-27	*						Proetida	8.49	6.528*10-13	*				Proetida	-18.673	1.431*10-43	*
		Redlichiida	13.106	2.581*10-14	*						Redlichiida	-11.363	1.724*10-21	*				Redlichiida	-48.089	8.849*10-101	*
		Trinucleida	7.765	9.405*10-8	*						Trinucleida	-34.286	1.987*10-60	*				Trinucleida	-44.263	9.378*10-81	*
		Uncertain	5.815	1.023*10-6	*						Uncertain	-0.662	1					Uncertain	-28.284	7.485*10-66	*
	Olenida	Phacopida	17.263	4.954*10-30	*					Olenida	Phacopida	34.028	1.095*10-57	*			Olenida	Phacopida	9.973	1.415*10-16	*
		Proetida	11.141	7.538*10-16	*						Proetida	35.688	1.730*10-65	*				Proetida	46.386	3.026*10-100	*
		Redlichiida	5.381	2.748*10-7	*						Redlichiida	19.395	1.239*10-42	*				Redlichiida	6.063	4.530*10-07	*
		Trinucleida	2.839	2.323*10-3							Trinucleida	-17.024	8.125*10-35	*				Trinucleida	-4.934	1.364*10-04
		Uncertain	2.197	1.643*10-2							Uncertain	25.704	2.352*10-60	*				Uncertain	25.258	1.377*10-61	*
	Phacopida	Proetida	12.644	2.425*10-22	*					Phacopida	Proetida	7.578	1.786*10-10	*			Phacopida	Proetida	18.855	3.565*10-37	*
		Redlichiida	25.723	3.897*10-43	*						Redlichiida	-18.245	8.024*10-35	*				Redlichiida	-5.234	3.198*10-05	*
		Trinucleida	14.73	2.069*10-25	*						Trinucleida	-36.712	1.573*10-58	*				Trinucleida	-12.045	1.327*10-23	*
		Uncertain	8.871	4.103*10-15	*						Uncertain	-4.088	5.313*10-03					Uncertain	8.251	3.014*10-12	*
	Proetida	Redlichiida	11.272	4.78*10-16	*					Proetida	Redlichiida	-21.07	3.612*10-46	*			Proetida	Redlichiida	-34.886	3.189*10-76	*
		Trinucleida	6.129	2.218*10-8	*						Trinucleida	-37.909	1.377*10-61	*				Trinucleida	-34.615	1.474*10-65	*
		Uncertain	11.457	7.563*10-16	*						Uncertain	-7.749	9.448*10-11	*				Uncertain	-14.208	8.763*10-29	*
	Redlichiida	Trinucleida	3.602	1.947*10-4	*					Redlichiida	Trinucleida	-29.362	1.836*10-54	*			Redlichiida	Trinucleida	-9.067	1.959*10-14	*
		Uncertain	7.464	6.224*10-10	*						Uncertain	9.33	1.647*10-15	*				Uncertain	17.726	6.719*10-41	*
	Trinucleida	Uncertain	4.974	4.288*10-6	*					Trinucleida	Uncertain	33.159	3.845*10-62	*			Trinucleida	Uncertain	22.659	7.001*10-51	*

### Sheet: Statistical tests Period groups
	Pairwise MANOVA tests: PC score distributions							Pairwise t-tests: sum of variances							Pairwise t-tests: sum of ranges
	Period pair		F value	p value	Significant? (a = 3.333*10-3)	Bonferroni (new alpha) = 0.05/15	0.00333333	Period pair		t value	corrected p value	Significant? (a = 3.333*10-3)			Period pair		t value	corrected p value	Significant? (a = 3.333*10-3)
	Cambrian	Ordovician	15.623	7.855*10-29	*			Cambrian	Ordovician	-13.118	4.186*10-27	*			Cambrian	Ordovician	-19.089	1.614*10-45	*
		Devonian	19.739	1.709*10-33	*				Devonian	-33.989	2.789*10-83	*				Devonian	5.667	7.800*10-07	*
		Silurian	14.042	1.812*10-24	*				Silurian	13.307	8.092*10-28	*				Silurian	33.013	3.726*10-81	*
		Carboniferous	11.473	1.414*10-18	*				Carboniferous	34.173	1.133*10-79	*				Carboniferous	63.433	4.822*10-123	*
		Permian	26.894	1.823*10-39	*				Permian	43.903	7.243*10-100	*				Permian	94.554	5.605*10-160	*
	Ordovician	Devonian	5.273	2.181*10-8	*			Ordovician	Devonian	-16.805	2.753*10-38	*			Ordovician	Devonian	23.273	3.097*10-57	*
		Silurian	1.555	1.011*10-1					Silurian	25.291	6.343*10-58	*				Silurian	51.43	2.206*10-114	*
		Carboniferous	5.299	2.825*10-8	*				Carboniferous	42.197	1.703*10-99	*				Carboniferous	77.798	1.550*10-141	*
		Permian	8.688	1.245*10-14	*				Permian	51.078	1.007*10-114	*				Permian	111.797	7.445*10-170	*
	Silurian	Carboniferous	6.255	2.945*10-9	*			Silurian	Carboniferous	25.576	1.846*10-57	*			Silurian	Carboniferous	37.748	2.429*10-84	*
		Permian	7.51	2.87*10-11	*				Permian	35.556	1.349*10-79	*				Permian	60.823	1.794*10-126	*
		Devonian	3.073	4.085*10-4	*				Devonian	-49.935	9.885*10-109	*				Devonian	-24.687	3.615*10-60	*
	Devonian	Carboniferous	3.902	2.741*10-5	*			Devonian	Carboniferous	62.073	7.970*10-125	*			Devonian	Carboniferous	55.467	2.998*10-118	*
		Permian	5.912	1.561*10-8	*				Permian	73.204	3.126*10-141	*				Permian	80.122	1.333*10-139	*
	Carboniferous	Permian	2.557	9.535*10-3				Carboniferous	Permian	6.591	5.894*10-09	*			Carboniferous	Permian	6.959	1.326*10-09	*
